# Thymidylate synthase drives the phenotypes of epithelial-to-mesenchymal transition in non-small cell lung cancer

**DOI:** 10.1101/2020.08.13.249581

**Authors:** Mohammad Aarif Siddiqui, Paradesi Naidu Gollavilli, Vignesh Ramesh, Beatrice Parma, Annemarie Schwab, Maria Eleni Vazakidou, Ramakrishnan Natesan, Ozge Saatci, Ida Rapa, Paolo Bironzo, Harald Schuhwerk, Irfan Ahmed Asangani, Ozgur Sahin, Marco Volante, Paolo Ceppi

## Abstract

**Background:** Epithelial-to-mesenchymal transition (EMT) enhances motility, stemness and chemoresistance of carcinomas and is an important determinant of metastasis. Little is known about how various pathways coordinate to elicit EMT’s different functional aspects. Even lesser has been studied in this context in non-small cell lung cancer (NSCLC), where EMT is a key event during early tumorigenesis. Thymidylate synthase (TS), a proliferation enzyme, has been previously correlated with EMT transcription factor ZEB1 in NSCLC and is associated with resistance against anti-folate chemotherapy. In this study we establish a functional correlation between TS, EMT, chemotherapy and metastasis and identify a network that might propel the TS mediated EMT phenotype.

**Methods:** Published datasets were analysed to evaluate significance of TS in NSCLC fitness and prognosis. mCherry based promoter reporter assay was used to sort Calu-1 and A549 NSCLC cells in TS^HIGH^ and TS^LOW^. Metastatic potential of TS knock-down was assayed in syngeneic C57BL/6 mice.

**Results:** Low TS levels were prognostic and predicted chemotherapy response. NSCLC cell lines with higher TS promoter activity were more mesenchymal-like. RNA-seq from these cells, and shRNA mediated TS knocked down cells, identified EMT as one of the most differentially regulated pathways. EMT transcription factors HOXC6 and HMGA2 were identified as upstream regulator of TS whereas, AXL, SPARC and FOSL1 were identified as downstream effectors. TS knock-down reduced the metastatic colonisation *in vivo*.

**Conclusion:** These results establish the role of TS as a theranostic NSCLC marker integrating survival, chemo-resistance and EMT, and identifies a regulatory network that could be exploited to target EMT-driven NSCLC.
