## Supplementary material for "Thymidylate synthase drives the phenotypes of epithelial-to-mesenchymal transition in non-small cell lung cancer": Differentially expressed genes

### Sheet: Calu-1_genes down
List of differentialy expressed genes from Calu-1 TS High/Low cells
genes down
AL136295.6	SNORA73B	PIK3CD	DNMBP	ZNF674-AS1	AP003486.1	AL050341.2	GNA13
EVI2B	BCL2A1	CHGB	AC139795.2	DRAM1	LTBP3	QPCT	JRKL
AL512598.1	FYN	STK26	A1BG	RBMXL1	SLC25A21-AS1	PLAU	UXS1
RNU1-60P	CADPS2	SHOX2	LCOR	ADAM12	ZNF561	SNX19	CASK
NPY4R2	NT5E	LTBP2	AC015982.1	CTSS	F11R	LINC01588	CASC15
ZBED2	MOB3B	FOXL2	FOXD1	B4GALT6	GTF2F2	LINC00941	C17orf100
PKIA	TCEAL3	CTGF	ARNTL2	ZNF324B	ZNF529	CAVIN1	HENMT1
AC025580.2	TINAGL1	MAN2B1	PTX3	GNB4	C1GALT1C1L	DIAPH3	DOCK1
AL365356.5	ZNF544	GSPT2	CDIP1	STRA6	PRELID2	ZSCAN30	PLEKHG3
MECOM	WNT5A	AC073389.1	SYNJ2	DBP	CYR61	IRAK1BP1	MYO10
SNAI2	RTL8B	KDELC1	FUT8	AC135050.6	ZNF567	PDZK1IP1	RAB11FIP2
AC012065.3	SPOCK1	NIPAL4	EBI3	SHB	SLC6A17	PGS1	VPS36
AC006504.3	IL11	NFE2L3	IRAK2	ITGA5	ARHGEF7	AP4S1	PIGM
AC010809.1	COL5A1	FHL2	MT1A	SPDL1	TIMP2	HIPK2	KIRREL1
IL7	AL354714.2	APOL1	PADI2	SMIM8	ZFP36L1	TSPYL4	WDFY2
ADRB2	ZNF239	TMEM59L	ZNF827	HERC5	USP40	MTND6P4	FBN1
AFF3	TNFRSF9	STAC	GLIPR1	CNOT6	MNS1	LINC00842	NFKB1
AC013451.2	GPR176	PPP1R13L	C15orf52	C3orf52	EIF3J-AS1	NOCT
IGFBP7	GTF2IP12	CLGN	C14orf105	IL32	CYLD	SDC4
CDH4	LHFPL6	LRRFIP1P1	NOP14-AS1	RCBTB2	RNF2	ANXA6
PDE2A	RUNX2	XDH	AC010422.3	PDLIM7	LINC00847	PHLDA1
FPR1	BTNL9	GBP1	AC002310.1	GPALPP1	OCLN	MOK
KCNQ3	TNRC6C	TRAM1L1	PCDHGC3	CDC14A	ANKRD10	MAP3K4
ITGB3	MATN3	AXL	SP6	KLF7	DTX3	ELF4
PRR16	SOX7	LFNG	PROSER1	CD274	CHAMP1	ZFP90
ALOX5AP	ZNF283	CDCP1	PID1	ITGA3	SLC26A2	ZNF146
LOXL1-AS1	LIMA1	JPH3	PNMA8A	JUN	RAB8B	BCAR3
OXCT1	ADPRH	ANXA8L1	LRP4	AC008870.2	FAM111B	NXPE3
LRMDA	NNT	TANC2	NUDT11	MT1X	PLEKHG4	CENPBD1
BACE1-AS	SPHK1	TSPAN5	AL121748.2	C16orf45	LRRC6	VPS37B
ADGRL2	CA8	ZNF585B	INSIG1	HDGFL3	MCAM	ZNF460
CORO2B	ITGBL1	KIRREL3	SOX9	AC093616.1	FNDC3A	CLEC2D
C5orf17	SAMD9	CCL2	PMEPA1	SOBP	TMEM238	HEG1
IGFN1	GLUD2	ETS1	FAM66C	RASD2	RIN3	GAL
LINC01515	ZNF22	UGT8	HOXC6	EHD3	CHST7	TRIM21
NPTX1	MAGEH1	ZNF586	HAPLN3	ZNF354B	TTC30B	PTPN1
ANPEP	MAGEA6	GPAM	LSR	ZNF226	ZNF30	ARL4C
SEMA7A	COL4A1	EPHB2	CAMK2N2	TCF7L1	C20orf194	ZFAND4
WISP1	MYZAP	CXCL1	TNC	CYTH1	RCAN1	DLEU1
COL13A1	GSTM3	ATP1A3	ZMAT3	AC124798.1	ESD	MYCBP2
RBP1	SLC10A4	CRTAC1	DMKN	NFKBIZ	MCL1	CRYBB2P1
LINC02086	PORCN	AK5	DSE	ZNF585A	REV3L	STK40
PADI3	FHOD3	SOCS3	MLF1	BACH1	ASB16-AS1	RPGR
MAN1A1	ZNF548	ZNF112	PLEKHA2	ZNF230	PEAR1	CD44
CNRIP1	NUAK1	ZNF215	WDR70	CCDC186	UVRAG	SLC6A15
AC090409.1	SLC12A8	APBB2	TRIO	HOXB13	FAT4	TMCC2
OTUB2	MT2A	G0S2	COL6A1	DNAJB5	ZC3H13	CASC3
ADAMTS12	CES3	IFI27L2	ELK3	ZNF550	ZNF45	APLF
AOX1	ZNF697	ZMIZ1-AS1	ADARB1	C6orf223	ZNF503	TBC1D4
AC008687.6	A1BG-AS1	ANKRD13A	CCND1	PDGFC	ZNF70	TMEM246
HK2	PDGFB	CLMP	C15orf48	ZNF331	PLEKHO2	IRGQ
AC124283.3	TTC3P1	COL4A2	EVC2	ERCC2	MICAL1	MARC1
CHRNA9	COL6A2	ZNF551	BX322562.1	AC112220.4	ZBTB18	PFDN1
RAB3B	RASSF10	SRPX	RASA3	TBC1D10A	G3BP1	SGPL1
CSMD3	MOXD1	MCOLN2	ZNF32	LY6K	ZNF180	GNPTAB
SPOCD1	SH2B3	TPM1	LRRC8C	ALX1	AC098614.1	TMTC4
OSGEPL1-AS1	SORCS2	TMEM158	RUNX1	ZNF300	GNA12	LPIN2
NKILA	GALNT9	GXYLT2	AL512488.1	ZEB1	PAM	FAM3C2
ADAM19	GFRA1	AC073896.2	ATOX1	ADAM22	MYH9	RRAS2
AC004585.1	LAMC2	AC010326.4	FHDC1	TNIP1	LINC01232	AATF
MAP3K7CL	FRMD6	ARAP2	ACER2	MACROD2	FTSJ1	SERTAD2
IL6	CDK14	KIF5C	ZNF606	MYBL1	CCDC18	GPX3
TCEAL8	ARMCX3	TIPARP	ITGAX	SMS	MBNL2	KDM4B
CSF2	PODXL	LINC02274	ITGA2	DOPEY2	AMIGO2	WBP4
AL096865.1	AL138756.1	ALOXE3	CATSPER1	UCN2	ZNF101	CHFR
AC243773.2	CALB2	RNF182	FAM111A	C3	DNER	ARHGAP10
AC015674.1	VANGL2	TRAF1	MARCH4	AC006058.1	AC022431.1	SPRED2
TG	ZNF569	PRTFDC1	ZNF776	BIVM-ERCC5	TMEM132A	SPRY2
PLEK2	GBP3	TNFAIP6	GOLGA7B	ALPK2	AC025265.1	SETDB2
CRISPLD2	KIAA1549L	ZNF222	AC020915.2	BIRC3	AL136164.4	KIF3C
LAMA4	PLCXD2	FAM228B	AC027031.2	TRIM34	DZIP1	NPIPP1
AC008536.1	CD82	AL590617.2	USP49	PTPN14	UCHL3	IGF2BP2
KCTD12	SLIT3	ARMCX6	STK17A	ACO1	DDX10	SAP30BP
FBXO32	FRMD4A	TSPYL5	USP31	SLC9A7	GGACT	DIS3
TENM2	ZNF185	BDNF	ZNF8	LRIG1	LINC00973	NARF
EFNB2	MEG3	CPQ	SUPT3H	SPEG	OCIAD2	DYRK3
WDR66	SLFN5	AC131206.1	LINC01116	CCDC33	BBX	AC139887.2
ABLIM3	NNT-AS1	SMTN	GLIPR2	ZNF260	AC087481.3	PXN
CCBE1	PCDHAC2	CXCL8	SAMD4A	HAS3	AHRR	C1QTNF1
ZNF155	ANKRD44	LINC00511	MFGE8	ALCAM	CACHD1	INAFM2
SDC2	AFAP1L2	LYPD1	NDST1	AC115837.1	PEA15	NRG1
ACTL8	SERPINE1	ZNF565	SPINT2	FOXO1	MRAS	FGD6
FBLN1	ZNF223	CLTCL1	DCUN1D3	PPP4R1L	VMP1	BTBD11
FLG-AS1	LINC01006	SMURF2	COG3	AC018629.1	AC008741.2	LINC00707
RRAD	HMGA2	LRRC75A	SP100	ZNF710	SH3KBP1	SLC25A37
HBEGF	SFMBT2	NAV3	SLC16A2	KPNA3	ZMIZ1	TMX3
TLE1P1	TNFAIP3	TOB2P1	INPP4B	PLK2	SMAD3	PIP4K2B
CTHRC1	MPP1	HRH1	ZNF773	ENTPD7	ALKBH8	IPO5

### Sheet: Calu-1_genes up
List of differentialy expressed genes from Calu-1 TS High/Low cells
genes UP
SCARB1	HS6ST1	THSD4	IDH1	LINGO1	DERL1	B4GALT4	SUCLG2-AS1	CLU	DKK1
RAB27B	AC016205.1	AC090204.1	CUX1	DUSP16	SLCO4A1	OSGIN1	GLP2R	GLDC	CFH
MFF	IDH3A	AC135048.1	ITPRIP	LINC00963	RGS20	PIK3CD-AS2	COMTD1	LINC01322	CPVL
CLIP2	PIM1	CYB5D2	EPHB4	SPP1	ACOX2	FCHO1	LINC01433	RNF19A	HAS2
FSBP	NUDT7	ZNF653	GMDS-AS1	CRAT	CYC1	TM4SF1	SLC29A2	NDRG2	HHIPL2
TRAF4	GSTP1	SHARPIN	SERPINB1	XPR1	GSTM4	IGFBP1	NT5M	MGLL	OAS1
TP53TG1	TRUB2	KIF13B	GJA1	GSR	SFI1	RAB31	MEGF9	KLF4	GAL3ST1
CARMIL1	MAPRE2	SNHG22	ENO3	BAG1	AVPI1	KIFC2	AP1S3	KRT8P3	CTH
LHX4	THRB	CEBPB	LPCAT1	WWP1	PBK	THEM6	KRT86	NPR3	SYT1
ALDH3B1	TST	TRIML2	P4HA3	PTGES2	AGPAT2	DSCC1	CFD	KRT85	SLC45A4
PDXK	MTFMT	OLFML2A	PARD3	ENDOG	IFITM3	ABCB6	MYRF	FIBCD1	PALMD
UBAC1	GPR157	ZNF532	BIRC7	ZNRF3	AK1	NQO2	FA2H	UNC13D	MYO15B
PPT2	RAP1GAP2	RASSF2	NDUFA8	HMG20B	ACSS2	LLGL2	TFPI2	IL1R1	ALDH1L2
RPL30	METTL7B	PON2	ZFP36L2	COL4A6	CHCHD10	GOT1	DIRAS3	RAB20	NR4A1
CD24P4	ASNS	DNMT3B	SEMA3B	ZNF618	TESC	MFAP3L	LINC01137	IGFBP2	AKR1B15
OR7E14P	FTCDNL1	C17orf51	PITX1	CRMP1	DLK2	GNG11	KIAA0319	TENM3	BCHE
SGK2	CHEK2	JAG1	C16orf74	AC091390.4	SLC23A2	SLC22A18	MFSD12	DMTN	AKR1C1
NINJ1	LINC01503	KANK1	EPB41L4B	SH3BP5	TOB1	IGFBP3	TMEM184A	LGSN	MAP7
KLHDC10	HSPB8	CTSL	DGAT1	GGT1	BMP8B	FOXC1	ADAMTS9	PPFIBP2	NID2
EEF1A2	NEDD9	SVEP1	TRIB3	CHAC1	CAVIN2	TBC1D2	C2orf82	ERRFI1	MTUS1
ZHX1	PXN-AS1	IER5L	PCDH9	ABCA7	NBEAL2	SLC6A9	STOM	C1QTNF6	INSL4
FZD7	MDH2	RHBDD2	HSPB1	NOTCH1	SCD	SEC14L4	CDA	CSGALNACT1	WISP2
GNE	LRSAM1	PDCD4	PC	LIFR	SLC8B1	MAFK	CYP2S1	OPLAH	CA2
SORT1	MISP	C1S	EFNA1	TPPP3	SMOC1	PDE3A	RHOBTB1	FAM167A	MUC13
ADAM15	SUCLG2	RETREG1	AC026979.3	CTSD	ATP1B1	ABCA2	RAET1G	KAZALD1	C11orf86
ACAT2	ESRRA	PARVB	JAKMIP3	GPX4	GRAMD1B	MREG	ARRB1	KRT87P	VCAN
E2F2	FNBP1	CHP1	LY6E	LINC02057	ZNF714	RAB3D	PLA2G4A	SYT12	SAMD11
LAMA5	MTMR11	EFNA4	C9orf3	HSD3B7	NEDD4L	PTGR1	ASB4	DHRS2	CLDN2
APTR	PHF7	TMEM168	GTF2IRD1	DPP7	LINC01703	PDE8B	SCARA3	SELENBP1	CEACAM6
CNTNAP3B	PPP3CC	AZIN1-AS1	RHOB	TBC1D31	PON3	AC008738.1	NUP50-AS1	SH3TC1	AKR1B10
ZNF275	UAP1L1	ANKS6	C1R	VWA1	BCO1	FAM19A5	RHCG	SLC7A2	FGG
NAA38	CASP10	CELSR2	PLCH1	ABLIM1	LACTB2	PMP22	AC008443.5	HMOX1	VTN
SNN	LTBP1	INTS10	TWIST2	DGCR5	RHOBTB2	GATS	CYP1B1	GDF15	NOTCH3
SLC27A4	NDUFB9	MROH6	SAPCD2	FAM83H	GPRIN3	RHOU	FLVCR2	ALDH3A1	FST
PAQR6	IMPA2	SPSB2	DENND3	ARRDC1	ARHGAP27	CCDC159	AL162411.1	RAP1GAP	FGL1
HK1	ALAS1	LRIG3	COL4A5	EGFL7	C9orf172	ELF3	TSPAN13	PEG10	PTPRD
GSN	INO80C	AC007240.1	AMDHD1	RAB26	AL355075.4	CRB3	JUP	CD55	UGT1A9
LGR4	DHRS13	PGD	CDKL5	CA12	SRP14-AS1	GLRX	KRT8	FSTL4	MUC5B
IRS2	GPRC5A	DECR1	AC009779.2	LMO7	DUSP5	LRRN2	RPS29P16	POF1B	CPLX2
SGCE	RN7SK	ESCO2	PKP3	SLC29A4	CD38	SPTBN2	AL139819.1	AKR1C2	PPARGC1A
TMEM189	GADD45B	FBXO44	SLC16A5	BMPER	CNNM2	CACNA2D1	NRCAM	DOK4	AC105999.2
TMEM205	P2RX5	CBLB	GINS4	FZD5	L1CAM	AC006077.2	ADSSL1	NME1-NME2	DEFB1
HS1BP3	DAPK1	RELL2	NECAB3	TPD52	PLXND1	PCK2	EPB41L1	RNF43	UGT1A6
ARSE	HIP1R	SLC25A4	RAB15	SPAG1	KCNK1	CCND3	IL20RB	CDH1	AGR2
UBALD2	CYB5A	PIR	S100A4	CCNYL1	ZNF385A	FAM69B	KRT81	ANG	GPX2
TP53I11	NNMT	PFKFB2	FDX1	EPAS1	AC068580.4	SGK1	KRT18	CYP26B1	S100P
CXCL16	LAPTM4B	MSI2	NR0B1	SLFN11	POR	SREBF1	IGFL2-AS1	RHOV	PDK4
FAM47E-STBD1	AS3MT	DHCR7	ZP3	AC009118.2	PDLIM5	IFI30	ASS1	AKR1C3	FAM83A
									FXYD2
									FGA
									FGB
									RTN4RL2

### Sheet: A549
List of differentialy expressed genes from A549 TS knockdown cells
genes down	C1orf61		genes up
AC078909.2	CDH4		TMEM144	TCN2	KIF12
RNU6-33P	PHF21B		P4HA3	BCL2L2-PABPN1	AFF1
AC005498.2	GOLM1		CHEK2	MEX3A	PKD1L2
SPARC	ADGRG1		TIRAP	PCSK9	CTH
AC010997.5	AC097376.2		CXXC5	ID1	AC141586.1
AP001469.2	TSC22D1		TUBAL3	AP000769.1	CDIP1
HIST2H2AB	BCAR3		TDRKH	FGB	ADGRG2
LINC00479	NNMT		ING3	AC099336.2	FGL1
ACAP1	AL162411.1		C12orf73	IQGAP2	DNMT3B
AC009469.1	TRIML2		HNRNPUL2-BSCL2	C1QL4	SAMD11
AC008878.1	ZRANB3		ZNF76	AKR1C2	HILPDA
ALOX5AP	AC016705.2		GAPLINC	HSPA2	YPEL3
PRDM16	SLC25A45		CA11	AP002360.1	SGK1
AL355512.1	GAR1		ZNF397	SELENBP1	EPS8
AL645608.5	LINP1		ST3GAL2	HCN3	NPR3
SPOCK1	MSRA		IGF1R	ADM	DUSP16
AL606834.3	TRPM2		TLN2	HOXA-AS2	GCHFR
LINC01978	SFN		CRB3	AMACR	HGD
LMO1	AC010969.2		ACVR2B	RAP1GAP2	TM4SF4
CASC8	TIMP2		METTL12	ID2-AS1	SYNPO2
TSPAN1	TBXAS1		NUP50-AS1	BTN3A2	CDH1
AL365356.5	TAGLN		C17orf97	RAB20	CRYBG2
PRMT5-AS1	UCHL3		PAQR7	GCA	RAB37
SIK1	RRAS2		EPS8L1	LINC00632	CPS1
SNRPGP15	CTNNAL1		B4GALNT1	METTL7B	VTN
CALB2	PLEKHA2		ZNF485	CXCL2	GAL3ST1
PYCARD	INTS13		FAM234B	MR1	ANXA13
HMGA1P8	PHF19		RNF123	SARM1	LARGE1
AC003002.1	RWDD1		AC007240.1	HOXA6	HNF4A
AL445222.1	HPCAL1		EPDR1	ANXA4	NBR2
LINC00707	SUMO2		SLC12A6	NDRG1	ANKS4B
AC034102.1	SNRPE		KIAA1217	CYP2R1	SRR
MUC5AC	AL359183.1		ZFYVE1	LIPH	CRYM
AC145207.5	NDUFAF6		CSAD	CLDND2	PLIN2
LINC00941	RPL22L1		SNAI1	MAGEA6	CP
LYPD1	ZNF324B		BBS2	GDAP1	SLC16A4
ARSI	RP11-343N15.5		INSIG1	FGFR1	GABARAPL1
PDZK1IP1	CAVIN1		SESN2	ERRFI1	ADAMTS9
KCNMA1	YAE1D1		USP25	TMEM175	SERPINA6
POLN	OTUB2		KLHL8	TMEM37	SLC7A7
NEXN	UBE2W		DNAJB9	FAM66C	FBXO27
PREX1	EFCAB7		ALPK1	SDHAF4	APOH
BCRP3	LYPLAL1		ADORA2B	SELENOM	CIDEC
AC068631.2	ZNF607		C3orf52	LINC00265	DFNA5
ZNF853	REXO5		LGALSL	TPGS1	CA9
FGFBP1	CKS2		PBX1	LRRC75B	PDK4
PIBF1	AC243960.2		SCD	GRB7	SULT2B1
FAM72C	C9orf85		AGMAT	FGFR4	HLA-DMA
DPYSL3	TFAP4		SLC9A3R1	GALC	DAB2
CEND1	SERTAD1		ARID3A	NUDT11	BDKRB2
NPM1P24	CCDC150P1		SUMF1	ZNF641	OLFML3
ZFP28	FLNB		TMEM254	ID2	SPX
FOSL1	TTF1		VAMP1	SH3BP5	EPS8L3
KIRREL3	USP12		CRELD1	AKAP12	TENM3
AC006058.3	KLF4		GSAP	CAMK2N1	PDZK1
SYT13	CAMLG		NCR3LG1	ZNF516	FBXO2
AC018629.1	MYH9		FAM174A	SMPDL3B	FZD8
COL5A1	NDUFAF2		CTDSPL	WDR91	FOS
FCGBP	RABEP2		CYP27B1	ANG	CNKSR2
AC017033.1	FAM213B		PAM	C1orf115	CGN
NPY4R	AXL		KIAA1161	MTRNR2L12	SLC2A3
HOXA7	HID1		FBXO41	TWIST2	TMCC1
CA8	WAC-AS1		CLK4	AL138963.3	VASH2
TAF13	CDK2AP1		PON3	SYBU	VCAN
TNS4	AC092718.4		SLC30A3	DOK4	PTGS2
AC004585.1	ADGRE5		IL32	ADCY9	AC092336.1
AL583722.1	AC005034.3		FRAS1	CLCN5	FGFR3
ZNF469	C1orf21		JUP	ZC3HAV1L	F5
RASSF10	MPHOSPH6		DMXL2	DZIP1L	TRIM31
AP000347.1	MTSS1L		DKK1	SYTL4	SLFN11
DOK3	AC007485.2		HSD17B14	SCARA5	DCDC2
PIN4P1	PRIMPOL		PHLPP1	PTP4A3	PRODH2
RPS24P8	AL391056.1		HSD3B7	ID4	HLA-DMB
AC004967.1	NOP14-AS1		KREMEN1	CCDC18-AS1	DEFB1
AL162386.2	TYMS		COLCA2	BAAT	KRT19
FAM84B	LRRC8A		MMP7	EXOC6	LIN7A
SLC9A7	AL031775.1		TOR1AIP1	ALX1	AC105243.1
LAMC2	AC012184.3		IGFBP3	ARRB1	TM4SF20
MT1X	DUSP7		SLC51B	FAM13A	NTS
STMN3	SLC25A51		MICB	STAT4	NEFL
EDN2	ZNF205		IRAK2	AL590617.2	USH1C
CHRNA10	POLE3		SH3RF2	AL021707.6	UPK1B
AC048341.3	COA6		R3HDM2	AL133351.4	SNHG25
RPS3AP5	PTGES3		AC008429.1	C8orf4
MARCH4	PCED1B		ZHX2	SRPX2
PHOSPHO2	CRIP2		TBX2-AS1	CACNA1G
ZNF185	ERH		APLP1	BMP4
JCAD	EFEMP1		PTPRG	KIF21B
	ZNF8		LINC-PINT	APOL2
	VIM
